# Discovery of two potential new species and two novel bat-coronavirus subgenera (*Phyllacovirus* and *Phyllobecovirus*) in the Neotropics

**DOI:** 10.64898/2026.09.23.753618

**Authors:** Leonardo Corrêa da Silva Junior, Filipe Zimmer Dezordi, Alexandre Freitas da Silva, Jennifer Oliveira Melo, Yago José Mariz Dias, Paola Cristina Resende, Luciana Reis Appolinario, Marilda Siqueira, Maria Ogrzewalska, Gabriel da Luz Wallau

**Author notes:** Both authors contributed equally to this work (Leonardo Corrêa da Silva Junior, Filipe Zimmer Dezordi).

## Abstract

Bats are major natural reservoirs for coronaviruses, yet complete viral genomes from South America remain scarce, limiting evolutionary and taxonomic understanding. Here, we conducted metatranscriptomic sequencing of coronavirus-positive bat samples collected across two ecologically distinct Brazilian biomes: the Atlantic Forest and the semi-arid Caatinga. We recovered seven complete or near-complete genomes belonging to *Alphacoronavirus* and *Betacoronavirus*. Phylogenetic and comparative similarity analyses of conserved replicase domains (3CLpro, NiRAN, RdRp, ZBD, HEL1), following International Committee on Taxonomy of Viruses (ICTV) demarcation criteria, revealed significant viral diversity. Within *Alphacoronavirus*, two genomes from Atlantic Forest phyllostomid bats (*Artibeus lituratus* and *Carollia perspicillata*) formed a deeply divergent sister lineage to *Amalacovirus*, exhibiting a mean amino acid similarity of 76.7% with the reference genome. Within *Betacoronavirus*, one genome from a Caatinga phyllostomid bat (*Artibeus planirostris*) clustered within the recently described *Ambecovirus* clade, displaying 75.9% mean amino acid similarity with mormoopid-associated reference sequences. Based on these divergence levels and non-recombinant genomic architectures, we propose two novel candidate subgenera, *Phyllacovirus* and *Phyllobecovirus*, alongside potential novel viral species. Furthermore, our findings demonstrate strong host-associated structuring and biogeographical partitioning of viral lineages across Neotropical biomes. Overall, this study expands the genomic landscape of South American bat coronaviruses and underscores the importance of continuous genomic surveillance at human-wildlife interfaces.
