## Supplementary Table 1 for "Discovery of two potential new species and two novel bat-coronavirus subgenera (*Phyllacovirus* and *Phyllobecovirus*) in the Neotropics"

### Sheet: sequences
acesso	isolate_name	isolate_source	host_family	host_subfamily	host_genus	host_species	collection_date	country	region	length	source	note
OM265185	Phyllostomus_discolor/Brazil-PE/PE168/2021	oral and rectal swabs	Phyllostomidae	Phyllostominae	Phyllostomus	Phyllostomus discolor	2021-01-20	Brazil	Pernambuco	329	paper 3
PQ493295	BatCoV/Carollia_perspicillata/Brazil/Pantanal/SL 74/2021	oral/rectal swab	Phyllostomidae	Carolliinae	Carollia	Carollia perspicillata	2021-08-26	Brazil	Mato Grosso	330	paper 2
PQ493296	BatCoV/Desmodus_rotundus/Brazil/Pantanal/JS199/2 021	oral/rectal swab	Phyllostomidae	Desmodontinae	Desmodus	Desmodus rotundus	2021-07-23	Brazil	Mato Grosso	330	paper 2
OM265190	Phyllostomus_discolor/Brazil-PE/PE179/2021	oral and rectal swabs	Phyllostomidae	Phyllostominae	Phyllostomus	Phyllostomus discolor	2021-01-20	Brazil	Pernambuco	334	paper 3
KT717387	Glo.sor/100/BRA/2014	intestine	Phyllostomidae	Glossophaginae	Glossophaga	Glossophaga soricina	2014	Brazil	São Paulo	349	paper 12	Used in the phylogenies of papers 1 and 3
OR805822	BatCoV/Phyllostomus discolor/Brazil/CE/FIOCRUZ-A220477/2022	rectal swab	Phyllostomidae	Phyllostominae	Phyllostomus	Phyllostomus discolor	2022-03-13	Brazil	Ceara	359	paper 1
ON228222	D20	feces	Phyllostomidae	Desmodontinae	Desmodus	Desmodus rotundus	2021	Argentina	Jujuy	359	unpublished	Used in the phylogeny of paper 1
KX285056	PREDICT-Araguari-67	pooled oral swab, anal swab, serum, blood clot	Phyllostomidae	Carolliinae	Carollia	Carollia perspicillata	2009-09-28	Brazil	Pará	365	paper 8	Used in the phylogenies of paper 4, falls in the same clade that would be the sister clade of Amalacovirus
ON246268	H21	oropharyngeal swab	Vespertilionidae		Myotis	Myotis sp.	2021	Argentina	Jujuy	371	unpublished	Used in the phylogeny of paper 1
OM265197	Phyllostomus_discolor/Brazil-PE/PE425/2021	oral and rectal swabs	Phyllostomidae	Phyllostominae	Phyllostomus	Phyllostomus discolor	2021-04-13	Brazil	Pernambuco	373	paper 3
OM265191	Phyllostomus_discolor/Brazil-PE/PE185/2021	oral and rectal swabs	Phyllostomidae	Phyllostominae	Phyllostomus	Phyllostomus discolor	2021-01-20	Brazil	Pernambuco	374	paper 3
OM265196	Phyllostomus_discolor/Brazil-PE/PE410/2021	oral and rectal swabs	Phyllostomidae	Phyllostominae	Phyllostomus	Phyllostomus discolor	2021-04-13	Brazil	Pernambuco	374	paper 3
OM265175	Carollia_perspicillata/Brazil-PE/PE353/2021	oral and rectal swabs	Phyllostomidae	Carolliinae	Carollia	Carollia perspicillata	2021-03-17	Brazil	Pernambuco	376	paper 3
OM265187	Phyllostomus_discolor/Brazil-PE/PE175/2021	oral and rectal swabs	Phyllostomidae	Phyllostominae	Phyllostomus	Phyllostomus discolor	2021-01-20	Brazil	Pernambuco	377	paper 3
OM265172	Carollia_perspicillata/Brazil-PE/PE271/2021	oral and rectal swabs	Phyllostomidae	Carolliinae	Carollia	Carollia perspicillata	2021-02-11	Brazil	Pernambuco	379	paper 3
KX285053	PREDICT_CoV-12/Araguari-31	pooled oral swab, anal swab, serum, blood clot	Phyllostomidae	Glossophaginae	Anoura	Anoura caudifer	2009-09-28	Brazil	Pará	381	paper 8	Used in the phylogeny of papers 1, 2 and 4
KX285054	PREDICT_CoV-13/Araguari-49	pooled oral swab, anal swab, serum, blood clot	Phyllostomidae	Glossophaginae	Lichonycteris	Lichonycteris obscura	2009-09-28	Brazil	Pará	381	paper 8	Used in the phylogeny of paper 1
KX285057	PREDICT-Araguari-69	pooled oral swab, anal swab, serum, blood clot	Phyllostomidae	Carolliinae	Carollia	Carollia perspicillata	2009-09-28	Brazil	Pará	381	paper 8	Used in the phylogenies of paper 4, falls in the same clade that would be the sister clade of Amalacovirus
OM265201	Sturnira_lilium/Brazil-PEE/PE525/2021	oral and rectal swabs	Phyllostomidae	Stenodermatinae	Sturnira	Sturnira lilium	2021-05-11	Brazil	Pernambuco	382	paper 3
OM265173	Carollia_perspicillata/Brazil-PE/PE272/2021	oral and rectal swabs	Phyllostomidae	Carolliinae	Carollia	Carollia perspicillata	2021-02-11	Brazil	Pernambuco	383	paper 3	Used in the phylogenies of paper 4, falls in the same clade that would be the sister clade of Amalacovirus
OM265174	Carollia_perspicillata/Brazil-PE/PE324/2021	oral and rectal swabs	Phyllostomidae	Carolliinae	Carollia	Carollia perspicillata	2021-03-16	Brazil	Pernambuco	384	paper 3	Used in the phylogenies of paper 4, falls in the same clade that would be the sister clade of Amalacovirus
KX094983	169/11	mixed organs	Phyllostomidae	Glossophaginae	Glossophaga	Glossophaga soricina	2011-01-01	Brazil		385	unpublished	Used in the phylogeny of paper 1
KX285050	PREDICT-EHA06811B00335	rectal swab	Phyllostomidae	Carolliinae	Carollia	Carollia perspicillata	2011-06-07	Bolivia		387	paper 8	Used in the phylogenies of paper 4, falls in the same clade that would be the sister clade of Amalacovirus
KX285048	PREDICT-EHA06811B00294	rectal swab	Phyllostomidae	Carolliinae	Carollia	Carollia perspicillata	2011-03-22	Bolivia		387	paper 8	Used in the phylogenies of paper 4, falls in the same clade that would be the sister clade of Amalacovirus
KX285069	PREDICT-WCS07611R00077	oral swab	Phyllostomidae	Carolliinae	Carollia	Carollia perspicillata	2011-11-20	Brazil	Roraima	387	paper 8	Used in the phylogenies of paper 4, falls in the same clade that would be the sister clade of Amalacovirus
KX285047	PREDICT-EHA06811B00267	rectal swab	Phyllostomidae	Carolliinae	Carollia	Carollia perspicillata	2011-03-22	Bolivia		387	paper 8	Used in the phylogenies of paper 1, falls in the same clade that would be the sister clade of Amalacovirus
MT083442	PREDICT_13FM0067	rectal swab	Phyllostomidae	Carolliinae	Carollia	Carollia perspicillata	2013-06-04	Peru		387	unpublished	Used in the phylogenies of paper 1, falls in the same clade that would be the sister clade of Amalacovirus
MT083443	PREDICT_13FM0176	feces	Phyllostomidae	Desmodontinae	Desmodus	Desmodus rotundus	2009-09-23	Peru		387	unpublished	Used in the phylogeny of paper 1
MN872696	175	pooled oral swab and feces	Phyllostomidae	Stenodermatinae	Sturnira	Sturnira lilium	2012	Brazil	São Paulo	387	unpublished	Used in the phylogenies of paper 4, falls in the same clade that would be the sister clade of Amalacovirus
MN872700	229	pooled oral swab and feces	Phyllostomidae	Carolliinae	Carollia	Carollia perspicillata	2012	Brazil	São Paulo	388	unpublished	Used in the phylogenies of paper 1, falls in the same clade that would be the sister clade of Amalacovirus
OR250037	batCov/Ph_dis/IIBT179/COL/2022	intestine	Phyllostomidae	Phyllostominae	Phyllostomus	Phyllostomus discolor	2022-01-17	Colombia	Cordoba	393	paper 6	Used in the phylogeny of paper 1
MN872693	35	pooled oral and rectal swab	Phyllostomidae	Stenodermatinae	Artibeus	Artibeus planirostris	2012	Brazil	São Paulo	393	unpublished	Used in the phylogenies of paper 1, falls in the same clade that would be the sister clade of Amalacovirus
MN872694	95	pooled oral and rectal swab	Phyllostomidae	Stenodermatinae	Artibeus	Artibeus planirostris	2012	Brazil	São Paulo	393	unpublished	Used in the phylogeny of paper 1
MN872699	216	pooled oral swab and feces	Phyllostomidae	Carolliinae	Carollia	Carollia perspicillata	2012	Brazil	São Paulo	393	unpublished	Used in the phylogenies of paper 4, falls in the same clade that would be the sister clade of Amalacovirus
MN872698	193	pooled oral swab and feces	Phyllostomidae	Carolliinae	Carollia	Carollia perspicillata	2012	Brazil	São Paulo	393	unpublished	Used in the phylogenies of paper 4, falls in the same clade that would be the sister clade of Amalacovirus
OM265194	Phyllostomus_discolor/Brazil-PE/PE355/2021	oral and rectal swabs	Phyllostomidae	Phyllostominae	Phyllostomus	Phyllostomus discolor	2021-03-17	Brazil	Pernambuco	394	paper 3
OR250035	batCov/Ph_dis/IIBT101/COL/2022	intestine	Phyllostomidae	Phyllostominae	Phyllostomus	Phyllostomus discolor	2022-01-07	Colombia	Cordoba	394	paper 6	Used in the phylogeny of paper 1
OR250036	batCov/Ph_dis/IIBT240/COL/2022	intestine	Phyllostomidae	Phyllostominae	Phyllostomus	Phyllostomus discolor	2022-01-27	Colombia	Cordoba	394	paper 6	Used in the phylogeny of paper 1
KT717383	Car.per/1514/BRA/2011	intestine	Phyllostomidae	Carolliinae	Carollia	Carollia perspicillata	2011	Brazil		394	paper 12	Used in the phylogenies of paper 4, falls in the same clade that would be the sister clade of Amalacovirus
KT717384	Car.per/1516/BRA/2011	intestine	Phyllostomidae	Carolliinae	Carollia	Carollia perspicillata	2011	Brazil		394	paper 12
KT717385	Car.per/1599/BRA/2012	intestine	Phyllostomidae	Carolliinae	Carollia	Carollia perspicillata	2012	Brazil		394	paper 12	Used in the phylogenies of paper 4, falls in the same clade that would be the sister clade of Amalacovirus
OM265189	Phyllostomus_discolor/Brazil-PE/PE177/2021	oral and rectal swabs	Phyllostomidae	Phyllostominae	Phyllostomus	Phyllostomus discolor	2021-01-20	Brazil	Pernambuco	396	paper 3
OM265186	Phyllostomus_discolor/Brazil-PE/PE173/2021	oral and rectal swabs	Phyllostomidae	Phyllostominae	Phyllostomus	Phyllostomus discolor	2021-01-20	Brazil	Pernambuco	398	paper 3
OM265181	Diphylla_ecaudata/Brazil-SP/SLC31/2020	oral and rectal swabs	Phyllostomidae	Desmodontinae	Diphylla	Diphylla ecaudata	2020-12-16	Brazil	São Paulo	405	paper 3
OM265193	Phyllostomus_discolor/Brazil-PE/PE315/2021	oral and rectal swabs	Phyllostomidae	Phyllostominae	Phyllostomus	Phyllostomus discolor	2021-03-16	Brazil	Pernambuco	409	paper 3
OM265195	Phyllostomus_discolor/Brazil-PE/PE364/2021	oral and rectal swabs	Phyllostomidae	Phyllostominae	Phyllostomus	Phyllostomus discolor	2021-03-17	Brazil	Pernambuco	409	paper 3
OM265184	Phyllostomus_discolor/Brazil-PE/PE160/2021	oral and rectal swabs	Phyllostomidae	Phyllostominae	Phyllostomus	Phyllostomus discolor	2021-01-20	Brazil	Pernambuco	410	paper 3
KU552074	4620		Phyllostomidae	Glossophaginae	Glossophaga	Glossophaga soricina	2013	Brazil	São Paulo	412	paper 9	Used in the phylogenies of papers 1 and 3
OR805811	BatCoV/Phyllostomus_discolor/Brazil/CE/FIOCRUZ- A220484/2022	rectal swab	Phyllostomidae	Phyllostominae	Phyllostomus	Phyllostomus discolor	2022-03-14	Brazil	Ceara	413	paper 1
OM265192	Phyllostomus_discolor/Brazil-PE/PE276/2021	oral and rectal swabs	Phyllostomidae	Phyllostominae	Phyllostomus	Phyllostomus discolor	2021-03-16	Brazil	Pernambuco	413	paper 3
OR805810	BatCoV/Carollia_perspicillata/Brazil/CE/FIOCRUZ- A220428/2022	rectal swab	Phyllostomidae	Carolliinae	Carollia	Carollia perspicillata	2022-03-17	Brazil	Ceara	414	paper 1	Falls in the same clade that would be the sister clade of Amalacovirus
ON228223	D23	feces	Phyllostomidae	Desmodontinae	Desmodus	Desmodus rotundus	2021	Argentina	Jujuy	414	unpublished	Used in the phylogeny of papers 1 and 2
OR805812	BatCoV/Phyllostomus_discolor/Brazil/CE/FIOCRUZ- A220488/2022	rectal swab	Phyllostomidae	Phyllostominae	Phyllostomus	Phyllostomus discolor	2022-03-15	Brazil	Ceara	415	paper 1
OR805818	BatCoV/Glossophaga_sorcina/Brazil/CE/FIOCRUZ- A220478/2022	rectal swab	Phyllostomidae	Glossophaginae	Glossophaga	Glossophaga soricina	2022-03-13	Brazil	Ceara	416	paper 1
OR805821	BatCoV/Carollia_perspicillata/Brazil/CE/FIOCRUZ- A220513/2022	rectal swab	Phyllostomidae	Carolliinae	Carollia	Carollia perspicillata	2022-03-12	Brazil	Ceara	417	paper 1	Falls in the same clade that would be the sister clade of Amalacovirus
OR805820	BatCoV/Carollia_perspicillata/Brazil/CE/FIOCRUZ- A220509/2022	rectal swab	Phyllostomidae	Carolliinae	Carollia	Carollia perspicillata	2022-03-19	Brazil	Ceara	417	paper 1	Falls in the same clade that would be the sister clade of Amalacovirus
OR805819	BatCoV/Glossophaga_sorcina/Brazil/CE/FIOCRUZ- A220507/2022	rectal swab	Phyllostomidae	Glossophaginae	Glossophaga	Glossophaga soricina	2022-03-19	Brazil	Ceara	418	paper 1
OR805809	BatCoV/Carollia_perspicillata/Brazil/CE/FIOCRUZ- A220424/2022	rectal swab	Phyllostomidae	Carolliinae	Carollia	Carollia perspicillata	2022-03-16	Brazil	Ceara	418	paper 1	Falls in the same clade that would be the sister clade of Amalacovirus
OM265188	Phyllostomus_discolor/Brazil-PE/PE176/2021	oral and rectal swabs	Phyllostomidae	Phyllostominae	Phyllostomus	Phyllostomus discolor	2021-01-20	Brazil	Pernambuco	418	paper 3
KX094982	328/11	mixed organs	Molossidae		Molossus	Molossus molossus	2011-02	Brazil		418	unpublished	Used in the phylogeny of paper 1
MW465545	120 RS-Brazil	intestine	Phyllostomidae	Desmodontinae	Desmodus	Desmodus rotundus	2019	Brazil	Rio Grande do Sul	421	paper 7	Used in the phylogeny of papers 1, 2 and 3
MH974774	BtCoV_SJRP22I	intestines	Phyllostomidae	Phyllostominae	Phyllostomus	Phyllostomus discolor	2016	Brazil	São Paulo	426	paper 10	Used in the phylogenies of papers 1 and 3
MH974772	BtCoV_SJRP08I	intestines	Phyllostomidae	Phyllostominae	Phyllostomus	Phyllostomus discolor	2015	Brazil	São Paulo	426	paper 10	Used in the phylogeny of papers 1 and 2
MW465544	112 RS-Brazil	intestine	Phyllostomidae	Desmodontinae	Desmodus	Desmodus rotundus (common vampire bat)	2019	Brazil	Rio Grande do Sul	428	paper 7	Used in the phylogeny of paper 1
OR805813	BatCoV/Platyrrhinus_lineatus/Brazil/CE/FIOCRUZ- A220364/2022	rectal swab	Phyllostomidae	Stenodermatinae	Platyrrhinus	Platyrrhinus lineatus	2022-03-15	Brazil	Ceara	429	paper 1	Falls in the same clade that would be the sister clade of Amalacovirus
OR805823	BatCoV/Lonchorhina_aurita/Brazil/CE/FIOCRUZ- A220460/2022	rectal swab	Phyllostomidae	Phyllostominae	Lonchorhina	Lonchorhina aurita	2022-03-19	Brazil	Ceara	434	paper 1
OR250038	batCov/Ph_has/IIBT215/COL/2022	intestine	Phyllostomidae	Phyllostominae	Phyllostomus	Phyllostomus hastatus	2022-01-25	Colombia	Cordoba	434	paper 6
OM265165	Artibeus_lituratus/Brazil-SC/SC687/2021	oral and rectal swabs	Phyllostomidae	Stenodermatinae	Artibeus	Artibeus lituratus	2021-06-04	Brazil	Santa Catarina	438	paper 3
PQ001362	LMM 41		Phyllostomidae	Glossophaginae	Glossophaga	Glossophaga soricina	2022	Brazil		438	paper 4
KC779225	Cpt114		Phyllostomidae	Carolliinae	Carollia	Carollia perspicillata	2012	Costa Rica		440	paper 14	Used in the phylogenies of paper 4, falls in the same clade that would be the sister clade of Amalacovirus
KM215147	Car cas Pa309		Phyllostomidae	Carolliinae	Carollia	Carollia castanea	2014-02-01	Costa Rica		440	paper 14	Used in the phylogenies of paper 4, falls in the same clade that would be the sister clade of Amalacovirus
OR805814	BatCoV/Carollia_perspicillata/Brazil/CE/FIOCRUZ- A211329/2021	rectal swab	Phyllostomidae	Carolliinae	Carollia	Carollia perspicillata	2021-08-09	Brazil	Ceara	441	paper 1
PQ001359	LMM 31		Phyllostomidae	Glossophaginae	Glossophaga	Glossophaga soricina	2022	Brazil		441	paper 4
PQ001360	LMM 34		Phyllostomidae	Glossophaginae	Glossophaga	Glossophaga soricina	2022	Brazil		441	paper 4
PQ001361	LMM 37		Phyllostomidae	Glossophaginae	Glossophaga	Glossophaga soricina	2022	Brazil		441	paper 4
OR805808	BatCoV/Phyllostomus_discolor/Brazil/CE/FIOCRUZ- A211186/2021	rectal swab	Phyllostomidae	Phyllostominae	Phyllostomus	Phyllostomus discolor	2021-03-09	Brazil	Ceara	442	paper 1
OR805816	BatCoV/Lonchorhina_aurita/Brazil/CE/FIOCRUZ- A211491/2021	rectal swab	Phyllostomidae	Phyllostominae	Lonchorhina	Lonchorhina aurita	2021-10-09	Brazil	Ceara	446	paper 1
KU552072	4292		Phyllostomidae	Desmodontinae	Desmodus	Desmodus rotundus	2013	Brazil	São Paulo	572	paper 9	Used in the phylogenies of papers 1 and 3
JQ731783	BtCoV/KP817/Phy_dis/PAN/2011		Phyllostomidae	Phyllostominae	Phyllostomus	Phyllostomus discolor	2011	Panama		816	paper 5	Used in the phylogeny of papers 1 and 4; in the phylogeny of the paper that described the Amalacovirus genome referenced in ICTV, this sequence is at the base of the clade
JQ731782	BtCoV/KP816/Phy_dis/PAN/2011		Phyllostomidae	Phyllostominae	Phyllostomus	Phyllostomus discolor	2011	Panama		816	paper 5	Used in the phylogeny of papers 1 and 4; in the phylogeny of the paper that described the Amalacovirus genome referenced in ICTV, this sequence is at the base of the clade
JQ731785	BtCoV/KP524/Art_jam/PAN/2010		Phyllostomidae	Stenodermatinae	Artibeus	Artibeus jamaicensis	2010	Panama		816	paper 5
JQ731787	BtCoV/KP534/Art_lit/PAN/2010		Phyllostomidae	Stenodermatinae	Artibeus	Artibeus lituratus	2010	Panama		816	paper 5	Used in the phylogeny of paper 1
JQ731788	BCoV/PB675/Art_lit/PAN/2011		Phyllostomidae	Stenodermatinae	Artibeus	Artibeus lituratus	2011	Panama		816	paper 5
JQ731796	BtCoV/BRA118/Car_per/BRA/2009		Phyllostomidae	Carolliinae	Carollia	Carollia perspicillata	2009	Brazil		816	paper 5	Used in the phylogenies of paper 4, falls in the same clade that would be the sister clade of Amalacovirus
JQ731789	BtCoV/KCR253/Car_per/CRC/2010		Phyllostomidae	Carolliinae	Carollia	Carollia perspicillata	2010	Costa Rica		816	paper 5	Used in the phylogenies of paper 4, falls in the same clade that would be the sister clade of Amalacovirus
JQ731795	BtCoV/BRA114/Car_bre/BRA/2009		Phyllostomidae	Carolliinae	Carollia	Carollia brevicauda	2009	Brazil		816	paper 5	Used in the phylogenies of paper 1, falls in the same clade that would be the sister clade of Amalacovirus
JQ731794	BtCoV/BRA100/Car_per/BRA/2009		Phyllostomidae	Carolliinae	Carollia	Carollia perspicillata	2009	Brazil		816	paper 5	Used in the phylogenies of paper 1, falls in the same clade that would be the sister clade of Amalacovirus
JQ731797	BtCoV/BRA344/Car_bre/BRA/2009		Phyllostomidae	Carolliinae	Carollia	Carollia brevicauda	2009	Brazil		816	paper 5	Used in the phylogenies of paper 1, falls in the same clade that would be the sister clade of Amalacovirus
JQ731798	BtCoV/BRA119/Car_per/BRA/2009		Phyllostomidae	Carolliinae	Carollia	Carollia perspicillata	2009	Brazil		816	paper 5	Used in the phylogenies of paper 1, falls in the same clade that would be the sister clade of Amalacovirus
JQ731790	BtCoV/KCR252/Car_per/CRC/2010		Phyllostomidae	Carolliinae	Carollia	Carollia perspicillata	2010	Costa Rica		816	paper 5	Used in the phylogenies of paper 1, falls in the same clade that would be the sister clade of Amalacovirus
JQ731792	BtCoV/KCR90/Car_per/CRC/2010		Phyllostomidae	Carolliinae	Carollia	Carollia perspicillata	2010	Costa Rica		816	paper 5
JQ731791	BtCoV/KCR91/Car_per/CRC/2010		Phyllostomidae	Carolliinae	Carollia	Carollia perspicillata	2010	Costa Rica		816	paper 5
JQ731793	BtCoV/KCR216/Car_per/CRC/2010		Phyllostomidae	Carolliinae	Carollia	Carollia perspicillata	2010	Costa Rica		816	paper 5	Used in the phylogenies of paper 1, falls in the same clade that would be the sister clade of Amalacovirus
PX021449	LMM 31		Phyllostomidae	Glossophaginae	Glossophaga	Glossophaga soricina	2022	Brazil		1815	paper 4	Did not present nucleotides in the alignment region
EU769558	Trinidad/1CO7BA/2007		Phyllostomidae	Glossophaginae	Glossophaga	Glossophaga soricina	2007	Trinidad and Tobago	Couva	3905	paper 13	Used in the phylogenies of papers 1 and 3
EU769557	Trinidad/1FY2BA/2007		Phyllostomidae	Carolliinae	Carollia	Carollia perspicillata	2007	Trinidad and Tobago	Fyzabad	5160	paper 13	Used in the phylogenies of paper 1, falls in the same clade that would be the sister clade of Amalacovirus
MZ293744	PREDICT/PDF-3316	rectal swab	Phyllostomidae	Phyllostominae	Gardnerycteris	Gardnerycteris crenulatum	2014-01-13	Brazil		28412	unpublished	Used in the phylogeny of paper 1
MW249018	DesRot/Peru/HUA4_F_DrCoV		Phyllostomidae	Desmodontinae	Desmodus	Desmodus rotundus	2016	Peru		29082	paper 11	Used in the phylogenies of papers 1 and 3
MT663548	AMA_L_F	rectal swab	Phyllostomidae	Desmodontinae	Desmodus	Desmodus rotundus	2015	Peru	Rio Escondido	29097	paper 11	ICTV, Virus Metadata Resource

### Sheet: papers
id	link	source	comment
1	https://pmc.ncbi.nlm.nih.gov/articles/PMC11816360/	PMC	9 sequences and 5 more sequences from the sister clade
2	https://pmc.ncbi.nlm.nih.gov/articles/PMC11768564/	PMC	2 sequences
3	https://onlinelibrary.wiley.com/doi/10.1111/tbed.14636	Pubmed	18 sequences
4	https://link.springer.com/article/10.1007/s00239-025-10264-6	Pubmed	4 sequences
5	https://pubmed.ncbi.nlm.nih.gov/23761408/	Citations	Linked to sequences used in phylogenies from articles 3 and 4
6	https://pubmed.ncbi.nlm.nih.gov/40476071/	Citations	Linked to sequences used in phylogenies from articles 1, 2, and 4
7	https://pubmed.ncbi.nlm.nih.gov/33977671/	Citations	Linked to sequences used in phylogenies from articles 1, 2, and 3
8	https://pubmed.ncbi.nlm.nih.gov/28630747/	Citations	Linked to sequences used in phylogenies from article 1
9	https://pubmed.ncbi.nlm.nih.gov/27342195/	Citations	Linked to sequences used in phylogenies from articles 1 and 3
10	https://pubmed.ncbi.nlm.nih.gov/31144002/	Citations	Linked to sequences used in phylogenies from articles 1 and 3
11	https://pubmed.ncbi.nlm.nih.gov/33562073/	Citations	Linked to sequences used in phylogenies from articles 1 and 3
12	https://pubmed.ncbi.nlm.nih.gov/27473780/	Citations	Linked to sequences used in phylogenies from articles 1 and 3
13	https://pubmed.ncbi.nlm.nih.gov/19046513/	Citations	Linked to sequences used in phylogenies from article 4
14	https://pubmed.ncbi.nlm.nih.gov/25653111/	Citations	Linked to sequences used in phylogenies from article 4
	https://pmc.ncbi.nlm.nih.gov/articles/PMC12262178/	PMC	does not analyze amalacovirus, only mentions it in the body text
	https://pmc.ncbi.nlm.nih.gov/articles/PMC9957694/	PMC	does not analyze amalacovirus, only mentions it in the body text
	https://pmc.ncbi.nlm.nih.gov/articles/PMC10491624/	PMC	does not analyze amalacovirus, only mentions it in the body text
